# A hydrogen-producing mitochondrion in an anaerobic eukaryotrophic rhizarian

**DOI:** 10.64898/2026.09.23.753574

**Authors:** Maggie Lawton, Yana Eglit, Courtney W. Stairs, Ryan M.R. Gawryluk

## Abstract

Diverse eukaryotes thrive under low oxygen conditions, in part through highly modified mitochondrion-related organelles (MROs) that use alternate metabolic pathways to support ATP production and cofactor recycling. Anaerobic lifestyles have evolved repeatedly across the eukaryotic tree of life, each providing an independent opportunity to understand how eukaryotes adapt to life in low oxygen conditions. Here, we use single-cell transcriptomics to reconstruct the MRO metabolism of PCE SSF, a benthic eukaryotrophic flagellate and the first cultivated representative of Novel Clade 12 (NC12; Rhizaria), an independently anaerobic rhizarian lineage. PCE SSF possesses an anaerobic hydrogen-producing mitochondrion capable of hydrogenosome-type substrate-level phosphorylation. It also retains a nearly complete but likely branched tricarboxylic acid pathway that lacks citrate synthase and malate dehydrogenase. The function of citrate synthase may instead be fulfilled by the typically cytosolic ATP citrate lyase, previously reported in this context only in the anaerobic cercozoan, *Brevimastigomonas motovehiculus*. Unlike *B. motovehiculus*, however, PCE SSF retains only Complex II and the NuoE/NuoF subunits of the electron transport chain and lacks a mitochondrial genome. Together, these features indicate an atypical and reduced mitochondrial metabolism, highlighting the diversity of evolutionary solutions to anaerobic energy metabolism in eukaryotes.

**Significance statement:** Mitochondria have repeatedly undergone extensive metabolic remodeling in eukaryotes adapted to low oxygen environments, but our understanding of this process is based on a small and phylogenetically limited sample of anaerobic lineages. Here, single-cell sequencing reveals that the recently reported protist PCE SSF possesses an unusual hydrogen-producing mitochondrion with a branched and extensively remodeled energy metabolism. Its distinctive combination of retained, repurposed, and possibly acquired metabolic pathways expands the known diversity of mitochondria and highlights how much remains to be discovered by investigating anaerobic metabolism in poorly sampled eukaryotic groups such as Rhizaria.
