## Supplementary Table 1 for "A hydrogen-producing mitochondrion in an anaerobic eukaryotrophic rhizarian"

### Sheet: Sequencing Statistics
Organism	PCE SSF		PCE Brev
Type	Single-cell genome	Single-cell transcriptome	Bulk transcriptome
Sequencer	llumina NovaSeq PE150	Illumina NextSeq 500	Illumina NovaSeq X
Kit	PCR-free Shotgun DNA	Nextera XT, 2x150 bp	10B flowcell, 2x150 bp
Sequencing facility	Génome Québec	UBC Sequencing + Bioinformatics Consortium	The Centre for Applied Genomics, The Hospital for Sick Children
# of samples	4	5	1
# paired reads per sample	196623979, 196658215, 202653331, 211819243	8068491, 17806927, 21372056, 39765365, 79614630	265990130
# of paired reads total	807754768	166627469	265990130

### Sheet: Assembly Statistics
Organism	PCE SSF		PCE Brev
Type	Single-cell genome	Single-cell transcriptome	Bulk transcriptome
Assembler	Spades (metaSPADES)	Trinity	Trinity
# of contigs pre-decontamination	86602	46466	137926
# of contigs post-decontamination	73318	31862	-
Length (nt)	34020121	-	-
N50	7855	-	-
L50	813	-	-
GC (%)	43.11	-	-

### Sheet: BUSCO Scores
Organism	PCE SSF		PCE Brev
Type	Genome	Transcriptome	Transcriptome	Metagenome
Dataset	eukaryota_odb10	eukaryota_odb10	eukaryota_odb10	eukaryota_odb10
Complete (%)	16	56.1	78.1	0.082
Complete	41	143	199	21
Complete single-copy	26	132	79	6
Complete duplicated	15	11	120	15
Fragmented	31	32	24	5
Missing	183	80	32	229
Total	255	255	255	255

### Sheet: Missing BUSCOs
BUSCOs missing in V. khishnaya transcriptome
1003258at2759	GPI mannosyltransferase 1 https://v10-1.orthodb.org/?query=1003258at2759
1032689at2759	tRNA (1-methyladenosine) methyltransferase catalytic subunit Gcd14 https://v10-1.orthodb.org/?
1038775at2759	Eukaryotic translation initiation factor 3 subunit F https://v10-1.orthodb.org/?query=1038775at2
1049599at2759	WD40-repeat-containing domain https://v10-1.orthodb.org/?query=1049599at2759
1051021at2759	ALG11 mannosyltransferase https://v10-1.orthodb.org/?query=1051021at2759
1087488at2759	CTLH, C-terminal LisH motif https://v10-1.orthodb.org/?query=1087488at2759
1112002at2759	WD40 repeat https://v10-1.orthodb.org/?query=1112002at2759
1161199at2759	Coatomer subunit epsilon https://v10-1.orthodb.org/?query=1161199at2759
1182451at2759	SNARE https://v10-1.orthodb.org/?query=1182451at2759
1194691at2759	26S Proteasome non-ATPase regulatory subunit 6 https://v10-1.orthodb.org/?query=1194691at2759
1222562at2759	Ribosome biogenesis protein https://v10-1.orthodb.org/?query=1222562at2759
1223488at2759	OPI10 family https://v10-1.orthodb.org/?query=1223488at2759
1251252at2759	Mediator complex, subunit Med6 https://v10-1.orthodb.org/?query=1251252at2759
1258856at2759	Vps16, C-terminal https://v10-1.orthodb.org/?query=1258856at2759
1264469at2759	Ubiquinone biosynthesis protein Coq4 https://v10-1.orthodb.org/?query=1264469at2759
1304061at2759	RNA polymerase II subunit A https://v10-1.orthodb.org/?query=1304061at2759
1309031at2759	CDC45 family https://v10-1.orthodb.org/?query=1309031at2759
1339553at2759	GPI transamidase subunit PIG-U https://v10-1.orthodb.org/?query=1339553at2759
1346165at2759	DNA primase, small subunit https://v10-1.orthodb.org/?query=1346165at2759
1348942at2759	TAP46-like protein https://v10-1.orthodb.org/?query=1348942at2759
1377237at2759	TIP41-like protein https://v10-1.orthodb.org/?query=1377237at2759
1380409at2759	NFACT, RNA-binding domain https://v10-1.orthodb.org/?query=1380409at2759
1404162at2759	Origin recognition complex, subunit 2 https://v10-1.orthodb.org/?query=1404162at2759
1407446at2759	SRP-independent targeting protein 2/TMEM208 https://v10-1.orthodb.org/?query=1407446at2759
1421503at2759	Nuclear cap-binding protein subunit 2 https://v10-1.orthodb.org/?query=1421503at2759
142542at2759	Transcription initiation factor TFIID subunit 2 https://v10-1.orthodb.org/?query=142542at2759
1428265at2759	Ubiquinol-cytochrome c chaperone, CBP3 https://v10-1.orthodb.org/?query=1428265at2759
1428854at2759	RNA recognition motif domain https://v10-1.orthodb.org/?query=1428854at2759
1430056at2759	RNA polymerase Rpb7-like , N-terminal https://v10-1.orthodb.org/?query=1430056at2759
1434266at2759	DNA replication complex GINS protein SLD5 https://v10-1.orthodb.org/?query=1434266at2759
1440961at2759	Rad1/Rec1/Rad17 https://v10-1.orthodb.org/?query=1440961at2759
1441854at2759	Deoxyhypusine hydroxylase https://v10-1.orthodb.org/?query=1441854at2759
1454155at2759	Cdk-activating kinase assembly factor MAT1, centre https://v10-1.orthodb.org/?query=1454155at2
1513531at2759	Pre-mRNA-splicing factor Isy1 https://v10-1.orthodb.org/?query=1513531at2759
1525971at2759	Ubiquitin-like protein ATG12 https://v10-1.orthodb.org/?query=1525971at2759
1526152at2759	NADH dehydrogenase https://v10-1.orthodb.org/?query=1526152at2759
1563319at2759	NADH:ubiquinone oxidoreductase intermediate-associated protein 30 https://v10-1.orthodb.org/?
1575179at2759	COX assembly mitochondrial protein https://v10-1.orthodb.org/?query=1575179at2759
1588798at2759	Anamorsin https://v10-1.orthodb.org/?query=1588798at2759
1593937at2759	Ribosomal protein S23/S29, mitochondrial https://v10-1.orthodb.org/?query=1593937at2759
160593at2759	Translational activator Gcn1 https://v10-1.orthodb.org/?query=160593at2759
1620056at2759	Ribosomal protein/NADH dehydrogenase domain https://v10-1.orthodb.org/?query=1620056at2759
179362at2759	Rad50/SbcC-type AAA domain https://v10-1.orthodb.org/?query=179362at2759
257318at2759	digestive organ expansion factor homolog https://v10-1.orthodb.org/?query=257318at2759
261328at2759	WD40 repeat https://v10-1.orthodb.org/?query=261328at2759
261419at2759	Ribosome control protein 1 https://v10-1.orthodb.org/?query=261419at2759
270107at2759	GPI ethanolamine phosphate transferase 1 https://v10-1.orthodb.org/?query=270107at2759
271586at2759	Tetratricopeptide repeat https://v10-1.orthodb.org/?query=271586at2759
299766at2759	DNA polymerase, Y-family, little finger domain https://v10-1.orthodb.org/?query=299766at2759
324863at2759	RuvA domain 2-like https://v10-1.orthodb.org/?query=324863at2759
330169at2759	Mannosyltransferase https://v10-1.orthodb.org/?query=330169at2759
331411at2759	Tetratricopeptide-like helical domain superfamily https://v10-1.orthodb.org/?query=331411at2759
345441at2759	Phosphoacetylglucosamine mutase https://v10-1.orthodb.org/?query=345441at2759
388820at2759	WD40 repeat https://v10-1.orthodb.org/?query=388820at2759
39650at2759	DNA polymerase epsilon catalytic subunit https://v10-1.orthodb.org/?query=39650at2759
396755at2759	Tetratricopeptide repeat https://v10-1.orthodb.org/?query=396755at2759
450058at2759	Reduced growth phenotype protein 1 https://v10-1.orthodb.org/?query=450058at2759
457861at2759	Autophagy protein 5 https://v10-1.orthodb.org/?query=457861at2759
464990at2759	Eukaryotic translation initiation factor 2A https://v10-1.orthodb.org/?query=464990at2759
491869at2759	Protein arginine methyltransferase NDUFAF7 https://v10-1.orthodb.org/?query=491869at2759
549762at2759	Ubiquitin-like modifier-activating enzyme Atg7 https://v10-1.orthodb.org/?query=549762at2759
598949at2759	AP-3 complex subunit delta https://v10-1.orthodb.org/?query=598949at2759
621827at2759	WD40-repeat-containing domain https://v10-1.orthodb.org/?query=621827at2759
671846at2759	Nuclear pore protein 84/107 https://v10-1.orthodb.org/?query=671846at2759
674160at2759	Armadillo-type fold https://v10-1.orthodb.org/?query=674160at2759
674169at2759	P-loop containing nucleoside triphosphate hydrolase https://v10-1.orthodb.org/?query=674169at2759
679187at2759	Gamma-tubulin complex component https://v10-1.orthodb.org/?query=679187at2759
679771at2759	Eukaryotic translation initiation factor 3 subunit M https://v10-1.orthodb.org/?query=679771at2759
692986at2759	Conserved oligomeric Golgi complex, subunit 3 https://v10-1.orthodb.org/?query=692986at2759
708105at2759	Histone acetyltransferase type B catalytic subunit https://v10-1.orthodb.org/?query=708105at2759
734341at2759	ATP12, ATP synthase F1-assembly protein https://v10-1.orthodb.org/?query=734341at2759
768809at2759	Zinc finger C2H2-type https://v10-1.orthodb.org/?query=768809at2759
83779at2759	Asparagine synthase https://v10-1.orthodb.org/?query=83779at2759
844748at2759	Bacterial surface antigen (D15) https://v10-1.orthodb.org/?query=844748at2759
858842at2759	DnaJ domain https://v10-1.orthodb.org/?query=858842at2759
87842at2759	Pep3/Vps18/deep orange https://v10-1.orthodb.org/?query=87842at2759
887370at2759	GPI transamidase component PIG-T https://v10-1.orthodb.org/?query=887370at2759
891751at2759	CCAAT-binding factor https://v10-1.orthodb.org/?query=891751at2759
905026at2759	Tetratricopeptide repeat https://v10-1.orthodb.org/?query=905026at2759
918816at2759	DNA methyltransferase 1-associated 1 https://v10-1.orthodb.org/?query=918816at2759
